# Identification of FMRP target genes expressed in corticogenesis: implication for common phenotypes among neurodevelopmental disorders

**DOI:** 10.1101/769026

**Authors:** Cristine R. Casingal, Takako Kikkawa, Hitoshi Inada, Noriko Osumi

## Abstract

Fragile X mental retardation protein (FMRP) is encoded by *FMR1* gene that is responsible for Fragile X Syndrome (FXS) showing intellectual disability and autism spectrum disorder. FMRP is an RNA binding protein highly expressed in the brain. Although several target genes for FMRP have been identified, limited studies have suggested the role of FMRP in corticogenesis. Here we performed RNA immunoprecipitation sequencing against the murine embryonic neocortex, and identified 124 genes as potential FMRP mRNA targets. We found 48 of these genes as overlapped with autism-related genes, which were categorized in four functional groups: “transcriptional regulation”, “regulation of actin cytoskeleton”, “ubiquitin-mediated proteolysis” and “calcium signaling pathway”. Four of these genes showed significant difference in expression in the cortical primordium of *Fmr1-*KO mice; *Huwe1* and *Kat6a* increased, while *Kmt2c* and *Apc* decreased. Although the change in expression of these four genes was relatively small, these subtle changes due to dysregulated transcription could collectively contribute to impaired corticogenesis to cause phenotypes of FXS. Investigating the transcriptional control of FMRP on its mRNA targets may provide new insight to understand neurodevelopmental pathogenesis of FXS.
