## Supplementary Table 1 for "Identification of FMRP target genes expressed in corticogenesis: implication for common phenotypes among neurodevelopmental disorders"

### Sheet: Table 1. 124 overlap genes
Gene symbol	Gene name
Adcy5	adenylate cyclase 5
Aff4	AF4/FMR2 family, member 4
Agap1	ArfGAP with GTPase domain, ankyrin repeat and PH domain 1
Ahi1	Abelson helper integration site 1
Akap9	A kinase (PRKA) anchor protein
Ank2	ankyrin 2
Ank3	ankyrin 3
Ankrd11	ankyrin repeat domain 11
Apc	adenomatosis polyposis coli
Arhgap32	Rho GTPase activating protein 32
Arnt2	aryl hydrocarbon receptor nuclear translocator 2
Asxl3	additional sex combs like 3
Atrnl1	attractin like 1
Atrx	alpha thalassemia/mental retardation syndrome X-linked
Birc6	baculoviral IAP repeat-containing 6
Brinp1	bone morphogenic protein/retinoic acid inducible neural specific 1
Cacna1h	calcium channel, voltage-dependent, T type, alpha 1H subunit
Camsap2	calmodulin regulated spectrin-associated protein family, member 2
Cd99l2	CD99 antigen-like 2
Cdc42bpb	CDC42 binding protein kinase beta
Cdk13	cyclin-dependent kinase 13
Chd3	chromodomain helicase DNA binding protein 3
Chd6	chromodomain helicase DNA binding protein 6
Chd8	chromodomain helicase DNA binding protein 8
Cic	capicua transcriptional repressor
Ctnna2	catenin (cadherin associated protein), alpha 2
Ctnnb1	catenin (cadherin associated protein), beta 1
Cttnbp2	cortactin binding protein 2
Cul7	cullin 7
Cyfip1	cytoplasmic FMR1 interacting protein 1
Dapk1	death associated protein kinase 1
Depdc5	DEP domain containing 5
Dgkz	diacylglycerol kinase zeta
Dhx30	DEAH (Asp-Glu-Ala-His) box polypeptide 30
Dip2a	disco interacting protein 2 homolog A
Dip2c	disco interacting protein 2 homolog C
Dlgap3	discs, large (Drosophila) homolog-associated protein 3
Dmxl2	Dmx-like 2
Dock1	dedicator of cytokinesis 1
Dscam	Down syndrome cell adhesion molecule
Dst	dystonin
Ep300	E1A binding protein p300
Ephb1	Eph receptor B1
Exoc3	exocyst complex component 3
Ext1	exostoses (multiple) 1
Fgd1	FYVE, RhoGEF and PH domain containing 1
Fgfr2	fibroblast growth factor receptor 2
Gigyf2	GRB10 interacting GYF protein 2
Gnas	GNAS (guanine nucleotide binding protein, alpha stimulating) complex locus
Gpr85	G protein-coupled receptor 85
Gprin1	G protein-regulated inducer of neurite outgrowth 1
Gtf2i	general transcription factor II I
Hcfc1	host cell factor C1
Hdlbp	high density lipoprotein (HDL) binding protein
Huwe1	HECT, UBA and WWE domain containing 1
Iqgap1	IQ motif containing GTPase activating protein 1
Itpr1	inositol 1,4,5-trisphosphate receptor 1
Jakmip1	janus kinase and microtubule interacting protein 1
Kalrn	kalirin, RhoGEF kinase
Kat6a	K(lysine) acetyltransferase 6A
Kcnq2	potassium voltage-gated channel, subfamily Q, member 2
Kdm4b	lysine (K)-specific demethylase 4B
Kdm5b	lysine (K)-specific demethylase 5B
Kdm6a	lysine (K)-specific demethylase 6A
Kif21b	kinesin family member 21B
Kmt2c	lysine (K)-specific methyltransferase 2C
Llgl1	lethal giant larvae homolog 1
Lrpprc	leucine-rich PPR-motif containing
Map2	microtubule-associated protein 2
Mapk3	mitogen-activated protein kinase 3
Med12	mediator complex subunit 12
Med13l	mediator complex subunit 13-like
Mtor	mechanistic target of rapamycin (serine/threonine kinase)
Myo5a	myosin VA
Myo9b	myosin Ixb
Myt1l	myelin transcription factor 1-like
Nacc1	nucleus accumbens associated 1, BEN and BTB (POZ) domain containing
Nbea	neurobeachin
Nckap1	NCK-associated protein 1
Nckap5	NCK-associated protein 5
Ncor1	nuclear receptor co-repressor 1
Nf1	neurofibromatosis 1
Nipbl	Nipped-B homolog
Nlgn2	neuroligin 2
Nos1	nitric oxide synthase 1
Nsd1	nuclear receptor-binding SET-domain protein 1
Ocrl	oculocerebrorenal syndrome of Lowe
Pacs1	phosphofurin acidic cluster sorting protein 1
Pacs2	phosphofurin acidic cluster sorting protein 2
Pax6	paired box 6
Pdzd4	PDZ domain containing 4
Per1	period circadian clock 1
Pik3r2	phosphatidylinositol 3-kinase, regulatory subunit, polypeptide 2
Plcb1	phospholipase C, beta 1
Plxna3	plexin A1
Pogz	pogo transposable element with ZNF domain
Pomgnt1	protein O-linked mannose beta 1,2-N-acetylglucosaminyltransferase
Rab11fip5	RAB11 family interacting protein 5 (class I)
Rai1	retinoic acid induced 1
Sbf1	SET binding factor 1
Setd2	SET domain containing 2
Setd5	SET domain containing 5
Sin3a	transcriptional regulator, SIN3A
Smarca4	SWI/SNF related, matrix associated, actin dependent regulator of chromatin, subfamily a, member 4
Smarcc2	SWI/SNF related, matrix associated, actin dependent regulator of chromatin, subfamily c, member 2
Snx19	sorting nexin 19
Stag2	stromal antigen 2
Synj1	synaptojanin 1
Taf1	TATA-box binding protein associated factor 1
Tanc2	tetratricopeptide repeat, ankyrin repeat and coiled-coil containing 2
Tbc1d23	TBC1 domain family, member 23
Tcf4	transcription factor 4
Top3b	topoisomerase (DNA) III beta
Trio	triple functional domain (PTPRF interacting)
Trip12	thyroid hormone receptor interactor 12
Ube2h	ubiquitin-conjugating enzyme E2H
Ube3b	ubiquitin protein ligase E3B
Ube3c	ubiquitin protein ligase E3C
Unc13a	unc-13 homolog B
Usp7	ubiquitin specific peptidase 7
Usp9x	ubiquitin specific peptidase 9, X chromosome
Wdfy3	WD repeat and FYVE domain containing 3
Yeats2	YEATS domain containing 2
Zc3h4	zinc finger CCCH-type containing 4
Supplementary Table 1. 124 overlap genes between our data and SFARI database.
Color codes corresponding to genes identified and categorized into four clusters shown in Figure 3.
Regulation of transcription (green), Regulation of actin skeleton (blue), Ubiquitin-mediated proteolysis (red) and calcium signaling pathway (yellow).
