## Supplementary Table 2 for "Identification of FMRP target genes expressed in corticogenesis: implication for common phenotypes among neurodevelopmental disorders"

### Sheet: Table 2_Primers
Gene	Primers	5'-3'
Fmr1_WT allele	S1m	GTGGTTAGCTAAAGTGAGGATGATAAAGGGTG
	S2m	CAGGTTTGTTGGGATTAACAGATCGTAGACG
Fmr1_KO allele	N2c	CGCCTCAGAAGCCATAGAGCC
	N3	CATCGCCTTCTATCGCCTTCTTGAC
Supplementary Table 2. Primer sequences for Fmr1 genotyping and RNA probe synthesis.
