## Supplementary Table 3 for "Identification of FMRP target genes expressed in corticogenesis: implication for common phenotypes among neurodevelopmental disorders"

### Sheet: Table 3_Mapping efficiency
Sample	Input reads	Mapped reads	Mapping rate (%)
Ctx-1	31736728	27090563	85.4
Ctx-3	68111229	58375930	85.7
Ctx-4	29276032	24560599	83.9
IgG2	36333394	26328123	72.5
Supplementary Table 3. Mapping efficiency of high-throughput RIP-seqeunces using TopHat and mm10 as mouse genome refeference.
