## Supplementary Table 5 for "Identification of FMRP target genes expressed in corticogenesis: implication for common phenotypes among neurodevelopmental disorders"

### Sheet: Table 5_qPCR Primers
Gene	Primers	5'-3'
A. Transcription regulation
Aff4	Forward Primer	ATGAACCGTGAAGACCGGAAT
	Reverse Primer	TGCTAGTGACTTTGTATGGCTCA
Arnt2	Forward Primer	TTATCACGTTTGTGGACCCCA
	Reverse Primer	GTTGGTGCAGGTGACGTACT
Atrx	Forward Primer	AGA ACC GTT AGT GCA GGT TCA
	Reverse Primer	ACC ACC ATC TTC TTG CCA TC
Chd6	Forward Primer	GAATCACTCCCCAATGTCGGA
	Reverse Primer	CTTTACTCCAGTACCTCTGCCT
Chd8	Forward Primer	AGCCTTTCAATCCAGACTACG
	Reverse Primer	CATCCTCTTTTAGCTCCCACG
Cic	Forward Primer	ACATCACAGCCTCAGAAGGTCC
	Reverse Primer	AGAACTGGTGCCTAGAGGCAGA
Ctnnb1	Forward Primer	ATGGAGCCGGACAGAAAAGC
	Reverse Primer	CTTGCCACTCAGGGAAGGA
Ep300	Forward Primer	AAATGTTCCCTTACTGGAGGCA
	Reverse Primer	GTCATCGGAGCTACTGTCTGA
Kat6a	Forward Primer	CTTACACGGATGCCAAAAGG
	Reverse Primer	GTTTTATCTGTGCCGCCTTC
Kdm4b	Forward Primer	TGTCTCACCCATCTATGGAG
	Reverse Primer	ATGTCTAGGATGGTCCTCAG
Kdm6a	Forward Primer	CGGGCGGACAAAAGAAGAAC
	Reverse Primer	CATAGACTTGCATCAGATCCTCC
Kmt2c	Forward Primer	GACCTGTTTGGCCTGACTGT
	Reverse Primer	TGCTGGTGCTATTCAAGGTG
Med12	Forward Primer	CAGAGTGCTATTAACACCTGGTT
	Reverse Primer	GCTGCATAGTAGGCACAAGTCAT
Med13l	Forward Primer	GAACCCTGCCCTCTATGGAAA
	Reverse Primer	TCTGACGACTCGGTGTATGAAG
Mytl1	Forward Primer	TGGTCACGTCAGTGGCAAATA
	Reverse Primer	TGCAAATGGTTTTCGCTTGGG
Nacc1	Forward Primer	GCGGCTACAGGGACTATACTG
	Reverse Primer	CCGGAAGTAAGAGCTACTAGCG
Ncor1	Forward Primer	CTGCTCCGCATCAAGTGATAA
	Reverse Primer	CCAGGAGTTCCCTGTGAGATA
Nipbl	Forward Primer	ACCAGCAAGACGATATGCTATCT
	Reverse Primer	CCTGTGGAGTAATGGGTGTTTTT
Nsd1	Forward Primer	ATTTGGGCAAAATTCAAGAGACG
	Reverse Primer	GCCTCCTATTGGCAACTTTCATT
Pax6	Forward Primer	TACCAGTGTCTACCAGCCAAT
	Reverse Primer	TGCACGAGTATGAGGAGGTCT
Per1	Forward Primer	TTCAAGCTCTCAGGACTCTG
	Reverse Primer	GGCAGTTTCCTATTGGTTGG
Setd2	Forward Primer	CACCAGGTTACCCCATGCAAG
	Reverse Primer	TCTGTAGAATGTCCTACCAAGGG
Setd5	Forward Primer	GGGAGTCACCACACCAGATAC
	Reverse Primer	ATCGTAGCATAAGGCAGTCCT
Sin3a	Forward Primer	CTACAGTAGCACCTATTCTGGCA
	Reverse Primer	TAGCATGGGATGAATGGGAGG
Smarca4	Forward Primer	GAGCCAGAACGAGAAGTACCG
	Reverse Primer	CCTCAAGACGAGCAATTTCATCA
Smarcc2	Forward Primer	GCTGCCTACAAATTCAAGAGTGA
	Reverse Primer	AGGAAAATGTTAGGTCGTGACAG
Taf1	Forward Primer	CTTCCTGCCACAATGTCACAG
	Reverse Primer	CCTTTCTCATGCTTGCTTCTCTG
Tcf4	Forward Primer	CGAAAAGTTCCTCCGGGTTTG
	Reverse Primer	CGTAGCCGGGCTGATTCAT
B. Regulation of actin cytoskeleton
Apc	Forward Primer	AGCCATGCCAACAAAGTCATCACG
	Reverse Primer	TTCCTTGCCACAGGTGGAGGTA
Cyfip1	Forward Primer	ACTATGGCTGAGTCCTTGAGC
	Reverse Primer	CGCGTTTACCACATGCAAGAG
Dock1	Forward Primer	GTC CAT GCT CCT GAA TGG CAT
	Reverse Primer	CAG GTC CTT GAG CTT CTC AAT CTG
Fgfr2	Forward Primer	AATCTCCCAACCAGAAGCGTA
	Reverse Primer	CTCCCCAATAAGCACTGTCCT
Iqgap1	Forward Primer	TCCTCCAGACCAAACCTTCAT
	Reverse Primer	TTGAGCAACAGGTATTCTTCCC
Mapk3	Forward Primer	TCCGCCATGAGAATGTTATAGGC
	Reverse Primer	GGTGGTGTTGATAAGCAGATTGG
Nckap1	Forward Primer	TGTCCGAAATAGCACGCAACA
	Reverse Primer	ATCCCGAAATTCCATGACATCC
Pik3r2	Forward Primer	GGATGCCTGGCTTCAACGA
	Reverse Primer	CTGGGAGTATGTGGCCTGACT
C. Ubiquitin-mediated proteolysis
Birc6	Forward Primer	ACAGATTGTCTTACCTCTTGCCC
	Reverse Primer	GCCACGAAGTGAAGGTCTCC
Cul7	Forward Primer	GAACTCAACTCGGTGAATGTGA
	Reverse Primer	GAACCATGTAGAAGAGGCGTG
Huwe1	Forward Primer	AGAAAGCGGATGGTACTGCTA
	Reverse Primer	AACGACCTGCTGATTAGGCTC
Trip12	Forward Primer	TCCCTGGGATCTACAACACCA
	Reverse Primer	ATCATCTCTGCTATGCTGCAAG
Ube2h	Forward Primer	GACACGGACGTAGTCAAGCTC
	Reverse Primer	GTCCACTCTCACTTTCCACAC
Ube3b	Forward Primer	TTCACTGTATCTCAGACCTCCAG
	Reverse Primer	CAGAGGAAACTGCGGACTAGG
Ube3c	Forward Primer	TCGCTGATCTCCATACATGACA
	Reverse Primer	CATCGTGACAGCAGGATTAACT
D. Calcium signaling pathway
Cacna1h	Forward Primer	CGTGACACTGGGCATGTTC
	Reverse Primer	CCACCATCTTGATAACCATCTCC
Gnas	Forward Primer	CAGAGCCTCCATTGGGGTC
	Reverse Primer	GCTTCTCGCTCAACTGGGG
Itpr1	Forward Primer	CGTTTTGAGTTTGAAGGCGTTT
	Reverse Primer	CATCTTGCGCCAATTCCCG
Nos1	Forward Primer	TGAGTACCAGCCTGATCC
	Reverse Primer	ACGGCCTCTGCCAATTTC
Plcb1	Forward Primer	GCCCCTGGAGATTCTGGAGT
	Reverse Primer	GGGAGACTTGAGGTTCACCTTT
E. Housekeeping gene
Rplp0	Forward Primer	GCCAAAGCTGAAGCAAAGGA
	Reverse Primer	AGGCTGACTTGGTTGCTTTG
Supplementary Table 5. Primer sequences used for RIP-qPCR and RT-qPCR.
